# Tissue-specific distribution of eggs in the definitive host drives transcriptomic and behavioral differences in *Schistosoma mansoni* miracidia

**DOI:** 10.1101/2025.08.15.670345

**Authors:** Sophie Willett, Sonja A. Olson, Rachel V. Horejsi, Chase N. Nelson, Nicolas J. Wheeler

## Abstract

Schistosomiasis is a neglected tropical disease caused by human-infective schistosomes (Trematoda: *Schistosoma*). Intestinal schistosomiasis in sub-Saharan Africa and the Neotropics is caused primarily by *Schistosoma mansoni* and is transmitted by several *Biomphalaria* planorbid snail species. Adult male and female parasites in the definitive mammalian host pair and reside in the mesenteric vasculature; females lay eggs that traverse the intestinal wall to be excreted, but a significant proportion become trapped in host tissues, especially the liver, eliciting granulomatous immune responses that underlie most disease pathology. *S. mansoni* is the primary lab model for research and, due to the abundance and ease of harvesting, liver-derived eggs are almost exclusively used to maintain the life cycle and to study miracidia and subsequent larval stages. However, recent evidence shows that eggs from the liver or intestine have key morphometric, transcriptomic, and antigenic differences, which can profoundly affect experimental outcomes. To determine whether these differences extend to the miracidia stage, we compared miracidia hatched from mouse liver and intestine-derived eggs, sequencing their transcriptomes and assessing their unstimulated behaviors over time in an arena allowing for high-resolution tracking of miracidia behavior at a large spatiotemporal scale. We found that while transcriptomic profiles of miracidia are distinguishable based on egg tissue origin, only a small subset of genes is differentially expressed. Further, basic, unstimulated behavior of miracidia that developed in different niches of the definitive host was significantly different. These different behavioral programs may reflect intrinsic developmental programming or differential viability and hardiness related to tissue origin. These findings underscore the importance of egg source in experimental design and interpretation, with significant implications for the maintenance of laboratory life cycles and the use of miracidia in schistosomiasis research.
