## Supplementary material for "Tissue-specific distribution of eggs in the definitive host drives transcriptomic and behavioral differences in *Schistosoma mansoni* miracidia": Table 1

gene_id	baseMean	log2FoldChange	lfcSE	stat	pvalue	padj	shared
Smp_003610	127.01096380414137	1.112684412481773	0.3233273678864174	3.4413554898101015	5.788075518671601e-4	0.03613733350959773	FALSE
Smp_008360	335.148313303121	1.290294142903795	0.2294500672371218	5.623420199613014	1.872132666996959e-8	7.539078249996754e-5	FALSE
Smp_008450	47.624873231352574	-1.0493623970993526	0.2776134521950426	-3.77994073702921	1.568656911307668e-4	0.016584023998520436	FALSE
Smp_011150	97.80100986981422	1.0744288773556327	0.2062326796764997	5.209789636836418	1.890548619688619e-7	2.175211226138877e-4	FALSE
Smp_035290	150.34861062154812	-1.7636076235218408	0.4895042809374713	-3.602844126601463	3.147542901505853e-4	0.02391538729125296	TRUE
Smp_055440	24.176297906485168	-1.1655373570447831	0.33351935589095716	-3.494661813348701	4.7466278263535045e-4	0.03133552501102552	FALSE
Smp_059600	27.558406281297092	-1.4442310943306518	0.40821658879316225	-3.53790398033634	4.033166960381267e-4	0.02776335615291515	FALSE
Smp_063520	17.45583767612492	-1.9589351386291936	0.4885858702640925	-4.0093978517437305	6.087377885432094e-5	0.009428411824859631	FALSE
Smp_065240	143.54244974190865	1.1914121091477687	0.27236018776584425	4.374398912413952	1.2176753241800481e-5	0.0031959734637726426	FALSE
Smp_068750	18.010876029736508	1.2677208554928774	0.3782913425015483	3.351175966940583	8.046915151235085e-4	0.04730646323215137	FALSE
Smp_078230	115.08333468812764	-1.0058594362438347	0.28228179558321354	-3.5633166997739267	3.6619843200756284e-4	0.026333590815972422	FALSE
Smp_086470	247.43991191823974	-1.6626890865234127	0.46221166248688766	-3.597246070290537	3.2160420785541915e-4	0.02406397189962217	TRUE
Smp_088090	67.23033501972027	-1.6302312688452834	0.3697316018201122	-4.409228913135886	1.03739325550587e-5	0.002983987599944385	FALSE
Smp_095350	32.619016755271666	-1.330368616079983	0.33997577167469417	-3.913127719445097	9.110831504092515e-5	0.011647402687930335	FALSE
Smp_126220	96.19675331306588	-1.397107722878421	0.31973850162675116	-4.369532338990391	1.245129007769081e-5	0.0031959734637726426	TRUE
Smp_126240	159.06841274263095	-1.019451126433796	0.2883597662393431	-3.535344544521636	4.072437846096542e-4	0.027795713381734057	FALSE
Smp_133770	51.78925924890002	-2.11448833630938	0.48814916507176287	-4.331643865453563	1.480001938144071e-5	0.0033584630924073716	TRUE
Smp_134450	36.676074866964925	-1.3684345845843073	0.31348420766197455	-4.365242494320066	1.2698181132446557e-5	0.0031959734637726426	FALSE
Smp_140590	210.74903729153837	-1.158528974666908	0.26765039579771727	-4.328515828321405	1.5011754572469006e-5	0.0033584630924073716	TRUE
Smp_141810	25.179867953639498	-1.4518592106403856	0.37075976183590065	-3.9159028570176466	9.006651099141006e-5	0.011647402687930335	FALSE
Smp_143090	70.9957326781139	-1.5799988775570566	0.4736802706346953	-3.335580929811535	8.512137361660606e-4	0.048613960177662355	FALSE
Smp_143440	180.95199847695096	1.0342674919819455	0.20521310723234304	5.039967991961371	4.6560971190598454e-7	3.456354210697465e-4	TRUE
Smp_145360	278.99420369366476	-1.25435817313506	0.3522649132905561	-3.5608376702008835	3.696735803474367e-4	0.02633600756389919	FALSE
Smp_145910	8.638522881558403	2.09839605144014	0.5347983361517196	3.923714622112877	8.719401562872898e-5	0.011512482556328979	FALSE
Smp_146650	16.004892900407192	-1.5761504615112951	0.46775217698130983	-3.3696272066185893	7.5269940043395e-4	0.044905488674778025	FALSE
Smp_148160	348.6337140993688	-1.4829647301143465	0.44516656631709894	-3.33125810049717	8.645440288298415e-4	0.04869257068668212	TRUE
Smp_152280	38.12712460740742	-1.1655263661292776	0.3147645924630357	-3.7028509369780878	2.1319015627258684e-4	0.01984835675258068	FALSE
Smp_154370	317.2119278929757	-1.5163272345280239	0.43767665691616875	-3.464491904164897	5.31234129445058e-4	0.03422847742840398	TRUE
Smp_155530	25.483594564614023	1.8691789563299885	0.38178642553212866	4.895875891147132	9.786882149438332e-7	4.6366793430339015e-4	FALSE
Smp_159600	114.68283795321821	-1.0051619571293666	0.27061920110114585	-3.7143039113240164	2.0376379799131084e-4	0.01930721916496491	TRUE
Smp_161650	15.654395749825252	1.5404532441676786	0.44303508858099305	3.477045687513444	5.069714213427996e-4	0.03292861151205571	FALSE
Smp_163310	38.1266939699014	-1.2973333292565705	0.3046110105822323	-4.258983701136912	2.0535844177508718e-5	0.004156758864952674	FALSE
Smp_164100	128.9476423039805	-1.930760123378957	0.5033368561981748	-3.835920417118778	1.250949138939991e-4	0.01439306337860384	TRUE
Smp_165950	39.308584346303874	-1.581247627113994	0.47430185317374907	-3.33384239705836	8.565517613772129e-4	0.048613960177662355	FALSE
Smp_179320	656.5808072021239	-1.0281642913129456	0.28588925627763173	-3.5963726118986385	3.226854935633467e-4	0.02406397189962217	FALSE
Smp_179620	17.951444183856083	-1.4248669264285105	0.39340642999122793	-3.6218699487455805	2.924811587733262e-4	0.02287263818663974	FALSE
Smp_180350	36.64604180160795	-1.556044261375517	0.31209317847745377	-4.985832336889506	6.169562968453656e-7	3.81063406774308e-4	FALSE
Smp_194420	202.59849641770484	-1.2090455748211693	0.2787730966979529	-4.337023870460336	1.444249451316265e-5	0.0033584630924073716	FALSE
Smp_197690	70.98453050644193	-1.8027468865032061	0.43206352364210426	-4.1724116660134785	3.0139245993136526e-5	0.0050571143172650325	TRUE
Smp_198680	166.70037765449305	-1.0023053466094356	0.23298029793804356	-4.302103463169141	1.6918427276251757e-5	0.0036827300887278826	TRUE
Smp_200900	484.95326261480426	1.5281216200206043	0.28170739318152954	5.424499523290457	5.811714530244101e-8	1.560251627552866e-4	FALSE
Smp_210300	10.76494782563236	-2.145177583624774	0.536570831192166	-3.9979392447751345	6.389634556047872e-5	0.009709833342341427	FALSE
Smp_214190	173.42712254486284	-1.0666962382680658	0.27992536667658663	-3.8106451406402173	1.3860460736649937e-4	0.015067124837786366	FALSE
Smp_214320	98.71730466370167	-1.9616473654494102	0.4464986554307072	-4.393400386742802	1.1159133320525866e-5	0.0030991606815005284	FALSE
Smp_241440	18.565693025725793	-1.5886283170174837	0.45986120797396224	-3.4545821423307213	5.511462956864406e-4	0.03513948481695776	TRUE
Smp_245160	38.18718423991049	-1.5640983795753023	0.37480409537940623	-4.17310909581177	3.0047097482489175e-5	0.0050571143172650325	FALSE
Smp_245290	15.119786559562986	-1.7636971015022231	0.517694323447891	-3.406831061534229	6.572179237472565e-4	0.040406359983667206	FALSE
Smp_247180	173.68691172924648	-1.0347926232273301	0.24268265593302427	-4.263974362934749	2.008224961302334e-5	0.004156758864952674	TRUE
Smp_267080	57.59339907934245	-1.5353165884490092	0.41067175268503137	-3.7385492876266437	1.8508520975313812e-4	0.017959955172912944	TRUE
Smp_304500	30.398374349217	-1.8414382398348201	0.3722984625983335	-4.946134418560618	7.570169491419081e-7	3.81063406774308e-4	TRUE
Smp_308140	51.86594928856732	1.8479945547696046	0.3571128504269413	5.174819535506103	2.2813137294866906e-7	2.2967125971607257e-4	FALSE
Smp_313480	36.049748572586516	-2.314234115282707	0.46438039731536124	-4.983487952251154	6.244820375707308e-7	3.81063406774308e-4	TRUE
Smp_313560	239.73237986759676	-1.1876507565507504	0.3211159297706611	-3.6985108692644513	2.1686806484071269e-4	0.01984835675258068	FALSE
Smp_315000	45.78452657621302	-1.834391687666132	0.3760488612019527	-4.878067392101457	1.0713032470754779e-6	4.7934868621921664e-4	TRUE
Smp_315610	88.19485625011393	-1.1088149712269935	0.3298777700269273	-3.3612903686613467	7.757922126025256e-4	0.04594287117868192	TRUE
Smp_317970	6.8098023868921365	-2.3218592374908416	0.6743552290615733	-3.4430803490942306	5.751284132938249e-4	0.03613733350959773	FALSE
Smp_319430	4.118072707350342	4.996656354392272	1.3122760159309537	3.807626058644033	1.4030722160839054e-4	0.015067124837786366	FALSE
Smp_319450	4.25635784751806	5.0458009069782195	1.297138967116663	3.8899462855504567	1.0026641329518266e-4	0.012235540798172745	FALSE
Smp_319460	4.139686468925788	5.006984289087216	1.294551382427702	3.8677370068521366	1.0985004362263162e-4	0.013010768402009926	FALSE
Smp_321810	18.53045388945071	2.155435594185262	0.46957970416938877	4.5901378936252835	4.4295327975987735e-6	0.0015473486299810415	FALSE
Smp_322960	25.613340614698895	-1.81639076800423	0.50905407710592665	-3.568168588945936	3.594851814875466e-4	0.026083726591898202	TRUE
Smp_323640	148.25594979209322	1.6826591414059968	0.33908083138067246	4.962413046336267	6.962273859435274e-7	3.81063406774308e-4	FALSE
Smp_327950	28.424490479029938	1.457706658607312	0.38951638787509374	3.7423500114063364	1.823073480167399e-4	0.017906138791790528	TRUE
Smp_329690	286.637807935614	1.1552151107620756	0.2991589405598639	3.8615429931665655	1.1267317963798131e-4	0.013151736069627558	TRUE
Smp_330100	7.408872217310631	2.5800807803714623	0.6165653065677253	4.184602592601532	2.8566541273384292e-5	0.005001628769909502	FALSE
Smp_330120	47.29801574540051	1.4120649270054628	0.2786336569837452	5.067818950127188	4.0239987109020796e-7	3.456354210697465e-4	FALSE
Smp_330900	103.31612814030667	-2.500468167618898	0.4749290056787572	-5.264930416379367	1.402424650268299e-7	1.8825213555434802e-4	FALSE
Smp_332970	17.032503301626296	-1.4149711205275382	0.39009818929895307	-3.627217862944681	2.864915521192701e-4	0.022845573868996053	FALSE
Smp_336100	78.03021641043853	-1.379742029020673	0.35033977073279987	-3.9382968885738823	8.206201784323525e-5	0.011512482556328979	FALSE
Smp_336180	94.5817837598002	-2.0183219491334947	0.47485861151565334	-4.250364003490252	2.134233890754289e-5	0.004192468233203669	FALSE
Smp_336610	143.92965540554118	-1.184442996520491	0.3363138122454478	-3.521838691703995	4.2856483114162946e-4	0.028526125206732925	TRUE
Smp_337390	13.12760056228036	1.3973888854616179	0.414485195878057	3.371384308434347	7.479144460845122e-4	0.044905488674778025	FALSE
Smp_341080	2035.232823119601	1.1148571949979642	0.2477642612625658	4.499669118204683	6.8059315858320185e-6	0.002108268192011195	TRUE
Smp_342900	24.98369852490022	1.998847971675595	0.39680677026919275	5.037333335617185	4.720622835568925e-7	3.456354210697465e-4	FALSE
Smp_343650	55.25958236118567	-1.1680336382030108	0.26812257256731764	-4.3563420528861	1.3225404823839074e-5	0.0032278003167030274	FALSE
Smp_343780	17.107489834221955	-1.589198708125003	0.4209136883441933	-3.7755928403674752	1.5962755461454962e-4	0.016584023998520436	FALSE
Smp_344300	90.92415840852505	-2.0167828814520603	0.47366733806867284	-4.2578044111617945	2.06444443255658e-5	0.004156758864952674	FALSE
Smp_344610	430.0535042102492	-1.5916599532652322	0.2407725295264657	-6.610637668655955	3.826680577138596e-11	3.0820085368274253e-7	FALSE
Smp_346020	335.37150805372136	-2.105059734636273	0.45680184049945255	-4.60825580810854	4.060608973273576e-6	0.0014865520304884264	FALSE
Smp_346610	174.22068551124732	-1.1640242220364314	0.2207668491463218	-5.2726404645333735	1.3447484276116257e-7	1.8825213555434802e-4	TRUE
Smp_348000	85.65046972375242	-1.9406085200272534	0.46296477584768564	-4.191697989277934	2.7687441243633832e-5	0.004955436706138376	FALSE
Smp_348030	117.49446346312706	-1.9565256731802045	0.4651955379615613	-4.205813498885861	2.6014469980209357e-5	0.004761830482286503	FALSE
Smp_348540	22.851477100459633	1.445140353759039	0.3914139741262999	3.6921020946807763	2.2240814331688137e-4	0.019903057625268474	FALSE
Smp_350450	34.34253956088109	1.1936498999378513	0.31302156519915586	3.8133152237559327	1.371150468925294e-4	0.015067124837786366	FALSE
Smp_900000	4381.889592452247	-1.338555459560482	0.35008967810855574	-3.8234645099859903	1.3158953991247938e-4	0.01492707259795928	TRUE
Smp_900070	1201.1488156895737	-1.3651921863021508	0.36224144644883144	-3.768735465490119	1.6407666136418947e-4	0.016584023998520436	TRUE
Smp_900110	1732.0844312761535	-1.304993106870173	0.38397555680462525	-3.3986358864352937	6.77228112068827e-4	0.041321175868199486	TRUE
